# Accounting for 16S rRNA copy number prediction uncertainty and its implications in bacterial diversity analyses

**DOI:** 10.1101/2021.08.31.458422

**Authors:** Yingnan Gao, Martin Wu

## Abstract

16S rRNA gene copy number (16S GCN) varies among bacterial species and this variation introduces potential biases to microbial diversity analyses using 16S rRNA read counts. To correct the biases, methods have been developed to predict 16S GCN. A recent study suggests that the prediction uncertainty can be so great that copy number correction is not justified in practice. Here we develop RasperGade16S, a novel method and software to better model and capture the inherent uncertainty in 16S GCN prediction. RasperGade16S implements a maximum likelihood framework of pulsed evolution model and explicitly accounts for intraspecific GCN variation and heterogeneous GCN evolution rates among species. Using cross validation, we show that our method provides robust confidence estimates for the GCN predictions and outperforms other methods in both precision and recall. We have predicted GCN for 592605 OTUs in the SILVA database and tested 113842 bacterial communities that represent an exhaustive and diverse list of engineered and natural environments. We found that the prediction uncertainty is small enough for 99% of the communities that 16S GCN correction should improve their compositional and functional profiles estimated using 16S rRNA reads. On the other hand, we found that GCN variation has limited impacts on beta-diversity analyses such as PCoA, PERMANOVA and random forest test.
