## Supplementary Tables for "Accounting for 16S rRNA copy number prediction uncertainty and its implications in bacterial diversity analyses"

### Sheet: Table_S1
Table S1. The taxonomic composition of genomes in the reference phylogeny.
Taxonomic level	Taxon	Genome count
Phylum	Proteobacteria	3022
Phylum	Firmicutes	1084
Phylum	Actinobacteria	986
Phylum	Bacteroidetes	564
Phylum	Tenericutes	188
Phylum	Cyanobacteria	149
Phylum	Spirochaetes	72
Phylum	Fusobacteria	50
Phylum	Planctomycetes	46
Phylum	Chlamydiae	43
Phylum	Deinococcus-Thermus	33
Phylum	Thermotogae	29
Phylum	Chloroflexi	22
Phylum	Verrucomicrobia	20
Phylum	Acidobacteria	18
Phylum	Chlorobi	16
Phylum	Aquificae	13
Phylum	Nitrospirae	8
Phylum	Thermodesulfobacteria	7
Phylum	Deferribacteres	5
Phylum	Elusimicrobia	4
Phylum	Gemmatimonadetes	4
Phylum	Synergistetes	4
Phylum	Candidatus Saccharibacteria	2
Phylum	Dictyoglomi	2
Phylum	Fibrobacteres	2
Phylum	Ignavibacteriae	2
Phylum	Armatimonadetes	1
Phylum	Balneolaeota	1
Phylum	Caldiserica	1
Phylum	Calditrichaeota	1
Phylum	Candidatus Bipolaricaulota	1
Phylum	Candidatus Cloacimonetes	1
Phylum	Candidatus Omnitrophica	1
Phylum	Chrysiogenetes	1
Phylum	Coprothermobacterota	1
Phylum	Kiritimatiellaeota	1
Class	Gammaproteobacteria	1507
Class	Actinomycetia	950
Class	Bacilli	809
Class	Alphaproteobacteria	699
Class	Betaproteobacteria	468
Class	Flavobacteriia	304
Class	Epsilonproteobacteria	222
Class	Clostridia	214
Class	Mollicutes	187
Class	Bacteroidia	111
Class	Deltaproteobacteria	107
Class	Cytophagia	74
Class	Spirochaetia	72
Class	Fusobacteriia	50
Class	Sphingobacteriia	44
Class	Chlamydiia	43
Class	Planctomycetia	38
Class	Deinococci	33
Class	Thermotogae	29
Class	Negativicutes	26
Class	Chitinophagia	23
Class	Coriobacteriia	22
Class	Erysipelotrichia	17
Class	Chlorobia	16
Class	Acidobacteriia	15
Class	Tissierellia	15
Class	Aquificae	13
Class	Oligoflexia	10
Class	Verrucomicrobiae	9
Class	Dehalococcoidia	7
Class	Phycisphaerae	7
Class	Rubrobacteria	7
Class	Thermodesulfobacteria	7
Class	Acidithiobacillia	6
Class	Nitrospira	6
Class	Deferribacteres	5
Class	Anaerolineae	4
Class	Chloroflexia	4
Class	Gemmatimonadetes	4
Class	Methylacidiphilae	4
Class	Opitutae	4
Class	Synergistia	4
Class	Acidimicrobiia	3
Class	Endomicrobia	3
Class	Nitriliruptoria	3
Class	Dictyoglomia	2
Class	Fibrobacteria	2
Class	Gloeobacteria	2
Class	Ignavibacteria	2
Class	Saprospiria	2
Class	Thermodesulfovibrionia	2
Class	Thermomicrobia	2
Class	Zetaproteobacteria	2
Class	Ardenticatenia	1
Class	Blastocatellia	1
Class	Caldilineae	1
Class	Caldisericia	1
Class	Calditrichae	1
Class	Candidatus Babeliae	1
Class	Candidatus Brocadiae	1
Class	Candidatus Saccharimonia	1
Class	Chrysiogenetes	1
Class	Coprothermobacteria	1
Class	Elusimicrobia	1
Class	Fimbriimonadia	1
Class	Holophagae	1
Class	Hydrogenophilalia	1
Class	Kiritimatiellae	1
Class	Ktedonobacteria	1
Class	Limnochordia	1
Class	Spartobacteria	1
Class	Tepidiformia	1
Class	Thermoleophilia	1
Class	Vicinamibacteria	1
Order	Enterobacterales	496
Order	Bacillales	421
Order	Lactobacillales	388
Order	Flavobacteriales	304
Order	Burkholderiales	303
Order	Pseudomonadales	287
Order	Corynebacteriales	285
Order	Micrococcales	251
Order	Campylobacterales	213
Order	Eubacteriales	173
Order	Streptomycetales	155
Order	Mycoplasmatales	142
Order	Sphingomonadales	136
Order	Alteromonadales	130
Order	Rhizobiales	128
Order	Rhodobacterales	121
Order	Hyphomicrobiales	111
Order	Bacteroidales	108
Order	Xanthomonadales	107
Order	Neisseriales	98
Order	Pasteurellales	90
Order	Oceanospirillales	88
Order	Rhodospirillales	81
Order	Vibrionales	81
Order	Synechococcales	75
Order	Cytophagales	74
Order	Propionibacteriales	73
Order	Rickettsiales	69
Order	Actinomycetales	51
Order	Fusobacteriales	50
Order	Spirochaetales	50
Order	Thiotrichales	47
Order	Sphingobacteriales	44
Order	Chromatiales	40
Order	Bifidobacteriales	39
Order	Legionellales	38
Order	Chlamydiales	37
Order	Entomoplasmatales	36
Order	Nostocales	35
Order	Pseudonocardiales	35
Order	Nitrosomonadales	33
Order	Desulfovibrionales	30
Order	Thermoanaerobacterales	30
Order	Cellvibrionales	29
Order	Caulobacterales	28
Order	Myxococcales	28
Order	Aeromonadales	25
Order	Rhodocyclales	25
Order	Chitinophagales	23
Order	Desulfuromonadales	22
Order	Micromonosporales	20
Order	Thermotogales	20
Order	Chroococcales	19
Order	Deinococcales	17
Order	Desulfobacterales	17
Order	Erysipelotrichales	17
Order	Chlorobiales	16
Order	Methylococcales	16
Order	Streptosporangiales	15
Order	Thermales	15
Order	Pirellulales	14
Order	Acidobacteriales	13
Order	Planctomycetales	13
Order	Tissierellales	13
Order	Eggerthellales	12
Order	Leptospirales	12
Order	Oscillatoriales	12
Order	Aquificales	11
Order	Selenomonadales	11
Order	Veillonellales	11
Order	Brachyspirales	10
Order	Coriobacteriales	10
Order	Acholeplasmatales	9
Order	Candidatus Nanopelagicales	9
Order	Nautiliales	9
Order	Verrucomicrobiales	9
Order	Bdellovibrionales	7
Order	Gemmatales	7
Order	Halanaerobiales	7
Order	Rubrobacterales	7
Order	Thermodesulfobacteriales	7
Order	Acidithiobacillales	6
Order	Bacteroidetes Order II. Incertae sedis	6
Order	Nitrospirales	6
Order	Parachlamydiales	6
Order	Deferribacterales	5
Order	Dehalococcoidales	5
Order	Frankiales	5
Order	Syntrophobacterales	5
Order	Acidaminococcales	4
Order	Anaerolineales	4
Order	Chloroflexales	4
Order	Gemmatimonadales	4
Order	Hyphomonadales	4
Order	Isosphaerales	4
Order	Kosmotogales	4
Order	Maricaulales	4
Order	Methylacidiphilales	4
Order	Pelagibacterales	4
Order	Petrotogales	4
Order	Sedimentisphaerales	4
Order	Synergistales	4
Order	Acidiferrobacterales	3
Order	Acidimicrobiales	3
Order	Bacteriovoracales	3
Order	Endomicrobiales	3
Order	Geodermatophilales	3
Order	Holosporales	3
Order	Marinilabiliales	3
Order	Nakamurellales	3
Order	Nevskiales	3
Order	Opitutales	3
Order	Orbales	3
Order	Pleurocapsales	3
Order	Bradymonadales	2
Order	Bryobacterales	2
Order	Cardiobacteriales	2
Order	Desulfurellales	2
Order	Desulfurobacteriales	2
Order	Dictyoglomales	2
Order	Emcibacterales	2
Order	Fibrobacterales	2
Order	Gloeobacterales	2
Order	Ignavibacteriales	2
Order	Mariprofundales	2
Order	Phycisphaerales	2
Order	Saprospirales	2
Order	Thermodesulfovibrionales	2
Order	Thermosediminibacterales	2
Order	Acidothermales	1
Order	Actinopolysporales	1
Order	Ardenticatenales	1
Order	Caldilineales	1
Order	Caldisericales	1
Order	Calditrichales	1
Order	Candidatus Babeliales	1
Order	Candidatus Brocadiales	1
Order	Candidatus Nanosynbacterales	1
Order	Catenulisporales	1
Order	Chroococcidiopsidales	1
Order	Chrysiogenales	1
Order	Coprothermobacterales	1
Order	Desulfarculales	1
Order	Egibacterales	1
Order	Egicoccales	1
Order	Elusimicrobiales	1
Order	Euzebyales	1
Order	Fimbriimonadales	1
Order	Glycomycetales	1
Order	Hydrogenophilales	1
Order	Immundisolibacterales	1
Order	Kineosporiales	1
Order	Kiritimatiellales	1
Order	Koleobacterales	1
Order	Kordiimonadales	1
Order	Ktedonobacterales	1
Order	Limnochordales	1
Order	Magnetococcales	1
Order	Mesoaciditogales	1
Order	Natranaerobiales	1
Order	Parvularculales	1
Order	Puniceicoccales	1
Order	Salinisphaerales	1
Order	Solirubrobacterales	1
Order	Sphaerobacterales	1
Order	Sporichthyales	1
Order	Tepidiformales	1
Order	Tepidisphaerales	1
Order	Thermomicrobiales	1
Order	Thermotomaculales	1
Order	Trueperales	1
Family	Enterobacteriaceae	293
Family	Lactobacillaceae	191
Family	Pseudomonadaceae	180
Family	Bacillaceae	173
Family	Flavobacteriaceae	164
Family	Streptomycetaceae	155
Family	Mycoplasmataceae	142
Family	Streptococcaceae	138
Family	Burkholderiaceae	129
Family	Mycobacteriaceae	122
Family	Rhodobacteraceae	117
Family	Campylobacteraceae	110
Family	Microbacteriaceae	109
Family	Moraxellaceae	107
Family	Sphingomonadaceae	105
Family	Corynebacteriaceae	101
Family	Paenibacillaceae	95
Family	Xanthomonadaceae	93
Family	Pasteurellaceae	90
Family	Helicobacteraceae	85
Family	Staphylococcaceae	82
Family	Vibrionaceae	81
Family	Comamonadaceae	79
Family	Neisseriaceae	74
Family	Weeksellaceae	72
Family	Erwiniaceae	66
Family	Clostridiaceae	62
Family	Micrococcaceae	60
Family	Halomonadaceae	52
Family	Rhizobiaceae	52
Family	Actinomycetaceae	51
Family	Synechococcaceae	51
Family	Acetobacteraceae	45
Family	Bradyrhizobiaceae	45
Family	Morganellaceae	45
Family	Sphingobacteriaceae	44
Family	Yersiniaceae	44
Family	Alteromonadaceae	42
Family	Shewanellaceae	41
Family	Oxalobacteraceae	40
Family	Alcaligenaceae	39
Family	Bifidobacteriaceae	39
Family	Blattabacteriaceae	39
Family	Enterococcaceae	38
Family	Nocardiaceae	38
Family	Nocardioidaceae	38
Family	Chlamydiaceae	37
Family	Pectobacteriaceae	35
Family	Pseudonocardiaceae	35
Family	Rhodospirillaceae	35
Family	Anaplasmataceae	34
Family	Bacteroidaceae	34
Family	Planococcaceae	33
Family	Propionibacteriaceae	33
Family	Fusobacteriaceae	32
Family	Hymenobacteraceae	32
Family	Lachnospiraceae	32
Family	Rickettsiaceae	32
Family	Caulobacteraceae	28
Family	Erythrobacteraceae	28
Family	Francisellaceae	28
Family	Phyllobacteriaceae	28
Family	Pseudoalteromonadaceae	28
Family	Desulfovibrionaceae	27
Family	Legionellaceae	27
Family	Spiroplasmataceae	27
Family	Borreliaceae	26
Family	Oscillospiraceae	26
Family	Prevotellaceae	26
Family	Chromobacteriaceae	24
Family	Spirochaetaceae	24
Family	Aeromonadaceae	23
Family	Chitinophagaceae	23
Family	Hyphomicrobiaceae	23
Family	Methylobacteriaceae	23
Family	Nostocaceae	23
Family	Cytophagaceae	21
Family	Micromonosporaceae	20
Family	Peptococcaceae	20
Family	Bartonellaceae	19
Family	Oceanospirillaceae	19
Family	Leptotrichiaceae	18
Family	Deinococcaceae	17
Family	Piscirickettsiaceae	17
Family	Chlorobiaceae	16
Family	Geobacteraceae	16
Family	Methylococcaceae	16
Family	Ectothiorhodospiraceae	15
Family	Erysipelotrichaceae	15
Family	Thermaceae	15
Family	Zoogloeaceae	15
Family	Chromatiaceae	14
Family	Rhodanobacteraceae	14
Family	Thermoanaerobacterales Family III. Incertae Sedis	14
Family	Acidobacteriaceae	13
Family	Planctomycetaceae	13
Family	Thermoanaerobacteraceae	13
Family	Thiovulaceae	13
Family	Carnobacteriaceae	12
Family	Cellulomonadaceae	12
Family	Eggerthellaceae	12
Family	Gordoniaceae	12
Family	Leptospiraceae	12
Family	Porphyromonadaceae	12
Family	Prochloraceae	12
Family	Brevibacteriaceae	11
Family	Cellvibrionaceae	11
Family	Colwelliaceae	11
Family	Coxiellaceae	11
Family	Listeriaceae	11
Family	Thermotogaceae	11
Family	Veillonellaceae	11
Family	Brachyspiraceae	10
Family	Cyclobacteriaceae	10
Family	Dermabacteraceae	10
Family	Microbulbiferaceae	10
Family	Nitrosomonadaceae	10
Family	Peptoniphilaceae	10
Family	Pirellulaceae	10
Family	Acholeplasmataceae	9
Family	Aerococcaceae	9
Family	Alicyclobacillaceae	9
Family	Candidatus Nanopelagicaceae	9
Family	Desulfobacteraceae	9
Family	Entomoplasmataceae	9
Family	Fervidobacteriaceae	9
Family	Ornithinimicrobiaceae	9
Family	Promicromonosporaceae	9
Family	Tannerellaceae	9
Family	Aurantimonadaceae	8
Family	Brucellaceae	8
Family	Desulfobulbaceae	8
Family	Intrasporangiaceae	8
Family	Peptostreptococcaceae	8
Family	Selenomonadaceae	8
Family	Xanthobacteraceae	8
Family	Akkermansiaceae	7
Family	Aphanothecaceae	7
Family	Aquificaceae	7
Family	Atopobiaceae	7
Family	Bdellovibrionaceae	7
Family	Gemmataceae	7
Family	Hafniaceae	7
Family	Methylocystaceae	7
Family	Methylophilaceae	7
Family	Microcystaceae	7
Family	Myxococcaceae	7
Family	Rikenellaceae	7
Family	Thermodesulfobacteriaceae	7
Family	Acidithiobacillaceae	6
Family	Archangiaceae	6
Family	Calotrichaceae	6
Family	Eubacteriaceae	6
Family	Nitratiruptoraceae	6
Family	Nitrospiraceae	6
Family	Nocardiopsaceae	6
Family	Polyangiaceae	6
Family	Rhodocyclaceae	6
Family	Rhodothermaceae	6
Family	Rubrobacteraceae	6
Family	Thermoactinomycetaceae	6
Family	Alcanivoracaceae	5
Family	Deferribacteraceae	5
Family	Dehalococcoidaceae	5
Family	Dietziaceae	5
Family	Frankiaceae	5
Family	Leptolyngbyaceae	5
Family	Microcoleaceae	5
Family	Streptosporangiaceae	5
Family	Sulfuricellaceae	5
Family	Acidaminococcaceae	4
Family	Amoebophilaceae	4
Family	Anaerolineaceae	4
Family	Anaeromyxobacteraceae	4
Family	Beijerinckiaceae	4
Family	Budviciaceae	4
Family	Chroococcaceae	4
Family	Dermacoccaceae	4
Family	Dysgonomonadaceae	4
Family	Gallionellaceae	4
Family	Gemmatimonadaceae	4
Family	Halanaerobiaceae	4
Family	Halieaceae	4
Family	Hyphomonadaceae	4
Family	Idiomarinaceae	4
Family	Isosphaeraceae	4
Family	Kangiellaceae	4
Family	Kosmotogaceae	4
Family	Maricaulaceae	4
Family	Methylacidiphilaceae	4
Family	Parachlamydiaceae	4
Family	Petrotogaceae	4
Family	Roseobacteraceae	4
Family	Spongiibacteraceae	4
Family	Sulfurovaceae	4
Family	Synergistaceae	4
Family	Thermomonosporaceae	4
Family	Acidiferrobacteraceae	3
Family	Aphanizomenonaceae	3
Family	Azonexaceae	3
Family	Bogoriellaceae	3
Family	Clostridiales Family XIII. Incertae Sedis	3
Family	Clostridiales Family XVII. Incertae Sedis	3
Family	Coriobacteriaceae	3
Family	Dermatophilaceae	3
Family	Desulfuromonadaceae	3
Family	Endomicrobiaceae	3
Family	Geodermatophilaceae	3
Family	Hahellaceae	3
Family	Hydrogenothermaceae	3
Family	Lacipirellulaceae	3
Family	Muribaculaceae	3
Family	Nakamurellaceae	3
Family	Nautiliaceae	3
Family	Odoribacteraceae	3
Family	Opitutaceae	3
Family	Orbaceae	3
Family	Oscillatoriaceae	3
Family	Pelagibacteraceae	3
Family	Ruaniaceae	3
Family	Saccharospirillaceae	3
Family	Sedimentisphaeraceae	3
Family	Sphingosinicellaceae	3
Family	Sporomusaceae	3
Family	Stappiaceae	3
Family	Sterolibacteriaceae	3
Family	Sutterellaceae	3
Family	Syntrophaceae	3
Family	Syntrophotaleaceae	3
Family	Tissierellaceae	3
Family	Tsukamurellaceae	3
Family	Barnesiellaceae	2
Family	Beutenbergiaceae	2
Family	Bradymonadaceae	2
Family	Candidatus Midichloriaceae	2
Family	Cardiobacteriaceae	2
Family	Chelatococcaceae	2
Family	Chloroflexaceae	2
Family	Christensenellaceae	2
Family	Dermocarpellaceae	2
Family	Desulfomicrobiaceae	2
Family	Desulfurellaceae	2
Family	Desulfurobacteriaceae	2
Family	Dictyoglomaceae	2
Family	Emcibacteraceae	2
Family	Ferrimonadaceae	2
Family	Fibrobacteraceae	2
Family	Flammeovirgaceae	2
Family	Fulvivirgaceae	2
Family	Gloeobacteraceae	2
Family	Granulosicoccaceae	2
Family	Halobacteriovoraceae	2
Family	Halobacteroidaceae	2
Family	Halothiobacillaceae	2
Family	Kribbellaceae	2
Family	Kytococcaceae	2
Family	Mariprofundaceae	2
Family	Oculatellaceae	2
Family	Parvibaculaceae	2
Family	Phycisphaeraceae	2
Family	Prolixibacteraceae	2
Family	Pseudanabaenaceae	2
Family	Psychromonadaceae	2
Family	Roseiflexaceae	2
Family	Sanguibacteraceae	2
Family	Sinobacteraceae	2
Family	Sporolactobacillaceae	2
Family	Succinivibrionaceae	2
Family	Syntrophobacteraceae	2
Family	Syntrophomonadaceae	2
Family	Thermodesulfobiaceae	2
Family	Thiobacillaceae	2
Family	Thiotrichaceae	2
Family	Tropherymataceae	2
Family	Turicibacteraceae	2
Family	Usitatibacteraceae	2
Family	Verrucomicrobiaceae	2
Family	Wenzhouxiangellaceae	2
Family	Acaryochloridaceae	1
Family	Acidimicrobiaceae	1
Family	Acidothermaceae	1
Family	Actinopolysporaceae	1
Family	Anaerohalosphaeraceae	1
Family	Ardenticatenaceae	1
Family	Bacteriovoracaceae	1
Family	Baekduiaceae	1
Family	Bernardetiaceae	1
Family	Bruguierivoracaceae	1
Family	Bryobacteraceae	1
Family	Caedimonadaceae	1
Family	Caldilineaceae	1
Family	Caldisericaceae	1
Family	Calditrichaceae	1
Family	Candidatus Babeliaceae	1
Family	Candidatus Brocadiaceae	1
Family	Candidatus Nanosynbacteraceae	1
Family	Candidatus Paracaedibacteraceae	1
Family	Casimicrobiaceae	1
Family	Catenulisporaceae	1
Family	Chroococcidiopsidaceae	1
Family	Chrysiogenaceae	1
Family	Clostridiales Family XVI. Incertae Sedis	1
Family	Cohaesibacteraceae	1
Family	Coleofasciculaceae	1
Family	Conexibacteraceae	1
Family	Coprothermobacteraceae	1
Family	Crocinitomicaceae	1
Family	Cyanothecaceae	1
Family	Desulfallaceae	1
Family	Desulfarculaceae	1
Family	Desulfohalobiaceae	1
Family	Dissulfurispiraceae	1
Family	Egibacteraceae	1
Family	Egicoccaceae	1
Family	Elusimicrobiaceae	1
Family	Eubacteriales Family XIII. Incertae Sedis	1
Family	Euzebyaceae	1
Family	Fimbriimonadaceae	1
Family	Fluviibacteraceae	1
Family	Geminocystaceae	1
Family	Glycomycetaceae	1
Family	Gomontiellaceae	1
Family	Haliscomenobacteraceae	1
Family	Hapalosiphonaceae	1
Family	Heliobacteriaceae	1
Family	Holosporaceae	1
Family	Hydrogenimonaceae	1
Family	Hydrogenophilaceae	1
Family	Hyellaceae	1
Family	Iamiaceae	1
Family	Ichthyobacteriaceae	1
Family	Ignavibacteriaceae	1
Family	Ilumatobacteraceae	1
Family	Immundisolibacteraceae	1
Family	Jonesiaceae	1
Family	Kineosporiaceae	1
Family	Kiritimatiellaceae	1
Family	Kofleriaceae	1
Family	Koleobacteraceae	1
Family	Kordiimonadaceae	1
Family	Ktedonosporobacteraceae	1
Family	Labilitrichaceae	1
Family	Lawsonellaceae	1
Family	Lichenihabitantaceae	1
Family	Limnochordaceae	1
Family	Litoricolaceae	1
Family	Magnetococcaceae	1
Family	Marinilabiliaceae	1
Family	Marivirgaceae	1
Family	Melioribacteraceae	1
Family	Merismopediaceae	1
Family	Mesoaciditogaceae	1
Family	Natranaerobiaceae	1
Family	Oleiphilaceae	1
Family	Paludibacteraceae	1
Family	Parvularculaceae	1
Family	Prochlorotrichaceae	1
Family	Puniceicoccaceae	1
Family	Rivulariaceae	1
Family	Roseivirgaceae	1
Family	Salinisphaeraceae	1
Family	Salinivirgaceae	1
Family	Sandaracinaceae	1
Family	Saprospiraceae	1
Family	Schleiferiaceae	1
Family	Segniliparaceae	1
Family	Simkaniaceae	1
Family	Solibacteraceae	1
Family	Sphaerobacteraceae	1
Family	Sporichthyaceae	1
Family	Steroidobacteraceae	1
Family	Symbiobacteriaceae	1
Family	Tenuifilaceae	1
Family	Tepidanaerobacteraceae	1
Family	Tepidiformaceae	1
Family	Tepidisphaeraceae	1
Family	Terasakiellaceae	1
Family	Thermoanaerobacterales Family IV. Incertae Sedis	1
Family	Thermodesulfovibrionaceae	1
Family	Thermoguttaceae	1
Family	Thermomicrobiaceae	1
Family	Thermosediminibacteraceae	1
Family	Thermotomaculaceae	1
Family	Thioalkalibacteraceae	1
Family	Thioalkalispiraceae	1
Family	Tolypothrichaceae	1
Family	Trueperaceae	1
Family	Vallitaleaceae	1
Family	Vicinamibacteraceae	1
Family	Vulgatibacteraceae	1
Family	Waddliaceae	1
Family	Woeseiaceae	1

### Sheet: Table_S2
Table S2. The effect of HMM profiles on model fitting.
Model	HMM	AIC	Parameters
			lambda	size	sigma	epsilon
BM (with time-independent variation)	GreenGenes	18027.6	NA	NA	17.9916	0.680104
BM (with time-independent variation)	Barrnap	17529.9	NA	NA	20.0371	0.626818
PE (with time-independent variation)	GreenGenes	-7925.29	11.5823	1.40995	NA	1e-06
PE (with time-independent variation)	Barrnap	-6686.3	12.0739	1.44304	NA	1e-06

### Sheet: Table_S3
Table S3. Fitted parameter of homogeneous and heterogeneous pulsed evolution models.
Model	Parameters
	lambda (jump frequency)	jump size	epsilon (time-independent variation)
Homogeneous	11.5823	1.40995	1e-06
Heterogeneous (Slow)	0.0237573	5.19774	1e-06
Heterogeneous (Regular)	3.45526	5.19774	2.15184

### Sheet: Table_S4
Table S4. The effect of 16S rRNA GCN correction on beta-diversity analyses.
Simulation parameters			Top OTUs in random forest test			Percentage of variance explained by environmental type in PERMANOVA				Fold-change between environments using true cell abundance and gene abundance
Turnover rate	Signature OTU number	Number of top OTUs	Recovery rate using true cell abundance	Recovery rate using gene abundance	Recovery rate using corrected cell abundance	Distance/dissimilarity metric	Using true cell abundance	Using gene abundance	Using corrected abundance	R2	Consensus rate of top OTUs
0.1	5	10	0.2	0.18	0.178	Bray-Curtis	0.0664243	0.0657371	0.0664741	0.999608	0.988
						Aitchison	0.0530898	0.0530894	0.0530898
0.1	20	40	0.3495	0.347	0.3495	Bray-Curtis	0.0924587	0.0915933	0.0923551	0.99923	0.98
						Aitchison	0.0543249	0.0543278	0.0543258
0.1	100	200	0.5343	0.5422	0.5396	Bray-Curtis	0.172041	0.172157	0.171984	0.999296	0.9863
						Aitchison	0.0602359	0.0602326	0.0602346
0.2	5	10	0.204	0.194	0.196	Bray-Curtis	0.0652605	0.0648771	0.0653015	0.999535	0.984
						Aitchison	0.0529005	0.0529013	0.0529008
0.2	20	40	0.3675	0.3645	0.3705	Bray-Curtis	0.0914132	0.0922401	0.0913974	0.999132	0.9805
						Aitchison	0.0536488	0.0536522	0.0536474
0.2	100	200	0.5528	0.5586	0.5586	Bray-Curtis	0.169126	0.169038	0.168961	0.999348	0.9838
						Aitchison	0.0570494	0.0570515	0.0570471
0.3	5	10	0.226	0.206	0.208	Bray-Curtis	0.0649527	0.0653904	0.0649238	0.999513	0.99
						Aitchison	0.0528435	0.0528436	0.0528432
0.3	20	40	0.3745	0.3755	0.37	Bray-Curtis	0.089227	0.0888975	0.0892624	0.999406	0.9845
						Aitchison	0.0533455	0.0533468	0.0533453
0.3	100	200	0.5826	0.5789	0.5778	Bray-Curtis	0.164084	0.163108	0.164141	0.999212	0.9849
						Aitchison	0.0556608	0.055661	0.0556602
0.4	5	10	0.242	0.246	0.216	Bray-Curtis	0.0648852	0.064739	0.0650392	0.999621	0.992
						Aitchison	0.0527883	0.0527886	0.0527885
0.4	20	40	0.408	0.4145	0.4165	Bray-Curtis	0.0893443	0.0905537	0.0892824	0.999592	0.987
						Aitchison	0.0531891	0.0531886	0.0531894
0.4	100	200	0.6082	0.6045	0.6085	Bray-Curtis	0.160845	0.160985	0.161034	0.999548	0.9876
						Aitchison	0.0549349	0.0549328	0.0549347
0.5	5	10	0.214	0.238	0.226	Bray-Curtis	0.0638473	0.0632222	0.0638618	0.99948	0.986
						Aitchison	0.0527534	0.0527537	0.0527534
0.5	20	40	0.427	0.417	0.4155	Bray-Curtis	0.0877099	0.087301	0.0874992	0.999293	0.9835
						Aitchison	0.0530848	0.0530849	0.0530848
0.5	100	200	0.6282	0.6247	0.6321	Bray-Curtis	0.157324	0.156611	0.157482	0.999547	0.9892
						Aitchison	0.0545532	0.054551	0.0545538
0.6	5	10	0.306	0.28	0.292	Bray-Curtis	0.0641622	0.0642842	0.0642181	0.99947	0.984
						Aitchison	0.0527342	0.0527344	0.0527341
0.6	20	40	0.4525	0.449	0.4515	Bray-Curtis	0.0864933	0.0859584	0.0869665	0.99969	0.9895
						Aitchison	0.0530069	0.0530061	0.0530072
0.6	100	200	0.6637	0.6593	0.6679	Bray-Curtis	0.152752	0.153266	0.15301	0.999571	0.9898
						Aitchison	0.0542283	0.0542275	0.0542279
0.7	5	10	0.286	0.296	0.31	Bray-Curtis	0.0630862	0.0628287	0.0630097	0.999339	0.988
						Aitchison	0.0527188	0.0527191	0.052719
0.7	20	40	0.484	0.491	0.4935	Bray-Curtis	0.0853424	0.0838485	0.0852756	0.999584	0.986
						Aitchison	0.0529614	0.052961	0.0529613
0.7	100	200	0.7137	0.7094	0.7123	Bray-Curtis	0.150273	0.149663	0.15034	0.999631	0.9905
						Aitchison	0.0540128	0.0540115	0.0540128
0.8	5	10	0.324	0.334	0.328	Bray-Curtis	0.0625412	0.0626798	0.0626459	0.999521	0.99
						Aitchison	0.0527024	0.0527023	0.0527023
0.8	20	40	0.551	0.5465	0.551	Bray-Curtis	0.0832401	0.083561	0.0833879	0.999577	0.9895
						Aitchison	0.052914	0.0529137	0.0529138
0.8	100	200	0.7913	0.7879	0.7915	Bray-Curtis	0.14734	0.147403	0.147461	0.999698	0.9934
						Aitchison	0.0538459	0.0538427	0.0538447
0.9	5	10	0.472	0.476	0.47	Bray-Curtis	0.0626656	0.0627242	0.0627477	0.999756	0.99
						Aitchison	0.0527014	0.0527012	0.0527014
0.9	20	40	0.658	0.667	0.657	Bray-Curtis	0.0827253	0.0823047	0.0828897	0.999782	0.993
						Aitchison	0.05288	0.0528796	0.05288
0.9	100	200	0.8903	0.8932	0.8924	Bray-Curtis	0.145097	0.144725	0.145238	0.999861	1
						Aitchison	0.0537102	0.0537087	0.0537094

### Sheet: Table_S5
Table S5. Count summary of environmental types in MGnify dataset.
Level	Biome	Count
L1	Engineered	1368
L1	Environmental	13558
L1	Host-associated	94425
L1	Mixed	4491
L2	Engineered:Biogas plant	14
L2	Engineered:Bioreactor	135
L2	Engineered:Bioremediation	14
L2	Engineered:Biotransformation	3
L2	Engineered:Built environment	240
L2	Engineered:Food production	365
L2	Engineered:Lab enrichment	107
L2	Engineered:Lab Synthesis	139
L2	Engineered:Modeled	103
L2	Engineered:Solid waste	2
L2	Engineered:Unassigned	65
L2	Engineered:Wastewater	181
L2	Environmental:Aquatic	8982
L2	Environmental:Terrestrial	4576
L2	Host-associated:Animal	1147
L2	Host-associated:Arthropoda	28
L2	Host-associated:Birds	2005
L2	Host-associated:Fish	126
L2	Host-associated:Human	68703
L2	Host-associated:Insecta	818
L2	Host-associated:Invertebrates	8
L2	Host-associated:Mammals	13406
L2	Host-associated:Mollusca	11
L2	Host-associated:Plants	7290
L2	Host-associated:Porifera	26
L2	Host-associated:Reptile	4
L2	Host-associated:Unassigned	853
L2	Mixed:Unassigned	4491

### Sheet: Table_S6
Table S6. Summary of SILVA 16S rRNA GCN predictions.
Taxonomic group	Number of OTUs	Median adjusted NSTD (substitutions/site)	Proportion of OTUs in slowly-evolving group	Proportion of highly confident predictions	Proportion of moderately confident predictions
Bacteria	592605	0.07	0.349	0.347	0.749
Proteobacteria	238929	0.062	0.434	0.431	0.854
Firmicutes	149757	0.091	0.216	0.215	0.689
Actinobacteria	60510	0.061	0.452	0.452	0.895
Bacteroidetes	55663	0.117	0.299	0.298	0.583
Acidobacteria	14534	0.006	0.504	0.504	0.827
Cyanobacteria	13970	0.285	0.199	0.191	0.605
